# The long-term evolutionary potential of four yeast species and their hybrids in extreme temperature conditions

**DOI:** 10.1101/2024.09.27.615317

**Authors:** Javier Pinto, Rike Stelkens

## Abstract

Accelerating climate change and extreme temperatures urge us to better understand the potential of populations to tolerate and adapt to thermal challenges. Interspecific hybridization can facilitate adaptation to novel or extreme environments. However, predicting the long-term fitness effects of hybridization remains a major challenge in evolutionary and conservation biology. Experimental evolution with microbes provides a powerful tool for tracking adaption, across generations and in real time. We investigated the thermal adaptation dynamics of four species of budding yeast (*Saccharomyces*) and their interspecific F2 hybrids, for 140 generations under cold (5°C) and warm (31°C) conditions.We found significant variation in the evolutionary potential of species and hybrids, strongly determined by their natural temperature tolerance. The largest fitness improvements occurred in hybrids, with some populations nearly quadrupling in fitness in the cold environment, exceeding both parents in thermal adaptive potential. Reciprocal transplanting of evolved populations from the endpoint of evolution into opposite temperatures revealed that hybrids had greater resilience when challenged with sudden temperature shifts. Our results highlight that hybridization alters the fitness outcomes of long-term adaptation to extreme environments and may render populations more resilient to sudden environmental change, presenting both opportunities and challenges for conservation and sustainable agriculture.
