## Supplementary Table S3 for "The long-term evolutionary potential of four yeast species and their hybrids in extreme temperature conditions"

### Sheet: Sheet1
Supplementary Table S2. Comparison of ancestral and evolved strains' absolute fitness using paired t-tests with Bonferroni correction for multiple testing
5°C
Strains (parents and hybrids)	Mean ancestral fitness	Mean evolved fitness	Difference	SE of difference	t ratio	P value	Significance after Bonferroni
S. cerevisiae XLY011	0.276	0.6808	-0.4048	0.01708	23.69	0.001776	*
S. cerevisiae Y55	0.9888	1.267	-0.2778	0.1956	1.42	0.250706	ns
S. paradoxus YPS744	0.634	1.013	-0.379	0.02405	15.76	0.004004	*
S. paradoxus Q89.8	0.7078	1.562	-0.8543	0.06551	13.04	0.000974	*
S. kudriavzevii ZP591	0.9615	1.146	-0.1846	0.03276	5.635	0.030081	ns
S. kudriavzevii FM1110	1.324	1.375	-0.0515	0.134	0.3843	0.726361	ns
S. uvarum CBS 7001	1.247	1.352	-0.1048	0.00462	22.68	0.001938	*
S. uvarum JRY9189*	1.636	1.554	0.08275	0.01052	7.864	0.004284	*
Scer XLY011 x Spar YPS744	0.4019	0.8045	-0.4025	0.02116	19.02	0.002752	*
Scer Y55 x Spar Q89.8	0.3403	1.12	-0.7798	0.1184	6.584	0.007129	*
Scer XLY011 x Skud ZP591	0.9061	0.9959	-0.08979	0.01483	6.056	0.026198	ns
Scer Y55 x Skud FM1110	1.32	1.444	-0.1235	0.1379	0.8953	0.436579	ns
Scer XLY011 x Suva CBS 7001	1.03	1.026	0.003625	0.02517	0.144	0.898699	ns
Scer Y55 x Suva JRY9189	0.409	1.346	-0.9373	0.02298	40.79	<0.001	*
*note that this strain significantly declined in fitness in the cold environment
31°C
Strains (parents and hybrids)	Mean ancestral fitness	Mean evolved fitness	Difference	SE of difference	t ratio	P value	Significance after Bonferroni
S. cerevisiae XLY011	2.745	4.276	-1.553	0.1387	11.19	0.007886	*
S. cerevisiae Y55	6.41	6.355	0.055	0.3678	0.1496	0.890603	ns
S. paradoxus YPS744	5.26	4.612	0.5833	0.08367	6.972	0.019958	ns
S. paradoxus Q89.8	3.38	5.15	-1.77	0.5011	3.532	0.038587	ns
S. kudriavzevii ZP591	1.734	3.598	-1.876	0.1409	13.32	0.00559	*
S. kudriavzevii FM1110	1.065	2.31	-1.245	0.902	1.38	0.26139	ns
S. uvarum CBS 7001	1.963	2.381	-0.4379	0.04361	10.04	0.009774	*
S. uvarum JRY9189	1.898	4.9	-3.003	0.6311	4.758	0.017628	ns
Scer XLY011 x Spar YPS744*	4.945	4.269	0.6292	0.03819	16.47	0.003664	*
Scer Y55 x Spar Q89.8	2.54	2.498	0.0425	0.09286	0.4577	0.678295	ns
Scer XLY011 x Skud ZP591	4.021	3.829	0.1396	0.03724	3.748	0.064374	ns
Scer Y55 x Skud FM1110	4.65	4.923	-0.2725	0.4221	0.6455	0.56455	ns
Scer XLY011 x Suva CBS 7001	4.138	3.089	0.9563	0.1314	7.279	0.018356	ns
Scer Y55 x Suva JRY9189	2.428	2.615	-0.1875	0.1684	1.113	0.346812	ns
*note that this strain significantly declined in fitness in the warm environment
