## Supplementary Table S2 for "The long-term evolutionary potential of four yeast species and their hybrids in extreme temperature conditions"

### Sheet: mixed model output
Supplementary Table S3. Linear Mixed Model Output. Summary of fit, parameter estimates, and Restricted Maximum Likelihood (REML) variance component estimates
Relative fitness as response of temperature, species, temperature*species (fixed effects), strains and evolution lines (random effects).
Summary of Fit
RSquare	0.509974
RSquare Adj	0.438511
Root Mean Square Error	0.653582
Mean of Response	1.61126
Observations (or Sum Wgts)	56
Parameter Estimates
Term	Estimate	Std Error	DFDen	t Ratio	Prob>|t|
Intercept	1.60284	0.167496	3.971	9.57	0.0007
Temperature[Cold]	-0.12979	0.087339	24	-1.49	0.1503
Species[Scer]	-0.031328	0.290111	3.971	-0.11	0.9192
Species[Skud]	0.0872907	0.290111	3.971	0.3	0.7786
Species[Spar]	-0.012324	0.290111	3.971	-0.04	0.9682
Temperature[Cold]*Species[Scer]	0.414724	0.151275	24	2.74	0.0114
Temperature[Cold]*Species[Skud]	-0.44022	0.151275	24	-2.91	0.0077
Temperature[Cold]*Species[Spar]	0.486519	0.151275	24	3.22	0.0037
REML Variance Component Estimates
Random Effect	Var Ratio	Var Component	Std Error	95% Lower	95% Upper	Wald p-Value	Pct of Total
Strain[Species]	0.368662	0.157481	0.160048	-0.156208	0.47117	0.3251	26.231
Evolution line[Strain]	0.0367674	0.0157059	0.0951786	-0.170841	0.202253	0.8689	2.616
Residual		0.42717	0.123313	0.260442	0.826703		71.153
Total		0.600357	0.177785	0.361978	1.18532		100
Absolute fitness as response of initial absolute fitness, temperature, thermotolerance type, temperature*thermo tolerance (fixed effects), strains and evolution lines (random effect).
Summary of Fit
RSquare	0.845223
RSquare Adj	0.833084
Root Mean Square Error	0.295347
Mean of Response	0.782674
Observations (or Sum Wgts)	56
Parameter Estimates
Term	Estimate	Std Error	DFDen	t Ratio	Prob>|t|
Intercept	0.637368	0.092806	10.02	6.87	<.0001
Initial absolute fitness	0.334031	0.163582	23.71	2.04	0.0524
Temperature[Cold]	-0.398272	0.094701	28.79	-4.21	0.0002
Thermotolerance type[CT]	-0.060785	0.066344	5.581	-0.92	0.3974
Temperature[Cold]*Thermotolerance type[CT]	0.0427104	0.081558	30.24	0.52	0.6043
REML Variance Component Estimates
Random Effect	Var Ratio	Var Component	Std Error	95% Lower	95% Upper	Wald p-Value	Pct of Total
Strain[Species]	0.257267	0.0224414	0.0215489	-0.019794	0.0646765	0.2977	20.462
Evolution line[Strain]	-0.022999	-0.002006	0.019019	-0.039283	0.0352704	0.916	0
Residual		0.08723	0.0246097	0.0537098	0.165903		79.538
Total		0.109672	0.0338656	0.064897	0.224087		100
Relative fitness as response of temperature, cross type (parent vs. hybrid), temperature*parent/hybrid (fixed effects), strains and evolution lines (random effect).
Summary of Fit
RSquare	-0.29266
RSquare Adj	-0.33391
Root Mean Square Error	0.834586
Mean of Response	1.56736
Observations (or Sum Wgts)	98
Parameter Estimates
Term	Estimate	Std Error	DFDen	t Ratio	Prob>|t|
Intercept	1.53536	0.126137	12.13	12.17	<.0001
Temperature[Cold]	0.205651	0.08518	47	2.41	0.0197
Cross type parent vs. hybrid[Hybrid]	-0.066173	0.126137	12.13	-0.52	0.6093
Temperature[Cold]* Cross type parent vs. hybrid[Hybrid]	0.335441	0.08518	47	3.94	0.0003
REML Variance Component Estimates
Random Effect	Var Ratio	Var Component	Std Error	95% Lower	95% Upper	Wald p-Value	Pct of Total
Strain[Species]	0.254102	0.176991	0.0889847	0.002584	0.351398	0.0467	20.262
Evolution line[Strain]	-0.296708	-0.206667	0.0793862	-0.362261	-0.051073	0.0092	0
Residual		0.696533	0.143684	0.482701	1.09283		79.738
Total		0.873524	0.169007	0.618061	1.32878		100
