## Supplementary Table S1 for "The long-term evolutionary potential of four yeast species and their hybrids in extreme temperature conditions"

### Sheet: Sheet1
Supplementary Table S1. Strains and hybrids used in this study
Species	Strain	Mating type		Reference
S. cerevisiae	XLY011	MATα	Derived from BY4741 and BY4742	donated by Sasha Levy, Stanford University, USA
	Y55	MATα	Lab strain originally isolated from wine grapes in France by O. Winge	J.H. McCusker, personal communication
S. paradoxus	YPS744	MATa	Oak bark isolate from Pennsylvania, US	donated by Christian Landry, Université Laval, CA
	Q89.8	MATa	Oak, tree London, UK	Cubillos et al., 2009
S. kudriavzevii	ZP591	MATa	Oak bark isolate from Portugal	Sampaio & Gonçalves, 2008
	FM1110	MATa	Derived from ZP591	Scannel et al., 2011
S. uvarum	CBS7001	MATa	Isolated from caddisfly Mesophylax aspersus in Spain	Vaughan Martini & Kurtzman, 1985
	JRY9189	MATa	Derived from CBS 7001	Scannel et al., 2011
hybrid cross	Scer XLY011 x Spar YPS744
hybrid cross	Scer Y55 x Spar Q89.8
hybrid cross	Scer XLY011 x Suva CBS 7001
hybrid cross	Scer Y55 x Suva JRY9189
hybrid cross	Scer XLY011 x Skud ZP591
hybrid cross	Scer Y55 x Skud FM1110
